# Immunopeptidomics-based design of highly effective mRNA vaccine formulations against *Listeria monocytogenes*

**DOI:** 10.1101/2022.08.19.504521

**Authors:** Rupert L. Mayer, Rein Verbeke, Caroline Asselman, Ilke Aernout, Adillah Gul, Denzel Eggermont, Katie Boucher, Fabien Thery, Teresa M. Maia, Hans Demol, Ralf Gabriels, Lennart Martens, Christophe Bécavin, Stefaan De Smedt, Bart Vandekerckhove, Ine Lentacker, Francis Impens

## Abstract

*Listeria monocytogenes* is a foodborne intracellular bacterial pathogen leading to human listeriosis. Despite a high mortality rate and increasing antibiotic resistance no clinically approved vaccine against *Listeria* is available. Attenuated *Listeria* strains offer protection and are tested as antitumor vaccine vectors, but would benefit from a better knowledge on immunodominant vector antigens. To identify novel antigens, we screened for *Listeria* epitopes presented on the surface of infected human cell lines by mass spectrometry-based immunopeptidomics. In between more than 15,000 human self-peptides, we detected 68 *Listeria* epitopes from 42 different bacterial proteins, including several known antigens. Peptide epitopes presented on different cell lines were often derived from the same bacterial surface proteins, classifying these antigens as potential vaccine candidates. Encoding these highly presented antigens in lipid nanoparticle mRNA vaccine formulations resulted in specific CD8+ T-cell responses and high levels of protection in vaccination challenge experiments in mice. Our results pave the way for the development of a clinical mRNA vaccine against *Listeria* and aid to improve attenuated *Listeria* vaccines and vectors, demonstrating the power of immunopeptidomics for next-generation bacterial vaccine development.
