## Supplementary Table 3 for "Immunopeptidomics-based design of highly effective mRNA vaccine formulations against *Listeria monocytogenes*"

### Sheet: Sheet1
Supplementary Table 3 - Mouse body weights during vaccination and Listeria challenge. Mice were weighed daily before and up until three days post-vaccination. Column A indicates the experiment number as two vaccination experiments at two different times were carried out. Column B indicates the injected antigen(s), while column C shows the mouse ID. Column D depicts the initial weight of each mous…
			PRIME VACCINATION										BOOSTER VACCINATION										LISTERIA CHALLENGE
	Treatment	mouse ID	pre-prime weight [g]	day 1 post-prime weight [g]	day 1 post-prime weight % of pre-prime	day 1 post-prime weight average %	day 2 post-prime weight [g]	day 2 post-prime weight % of pre-prime	day 2 post-prime weight average %	day 3 post-prime weight [g]	day 3 post-prime weight % of pre-prime	day 3 post-prime weight average %	pre-booster weight [g]	day 1 post-booster weight [g]	day 1 post-booster weight % of pre-booster	day 1 post-booster weight average %	day 2 post-booster weight [g]	day 2 post-booster weight % of pre-booster	day 2 post-booster weight average %	day 3 post-booster weight [g]	day 3 post-booster weight % of pre-booster	day 3 post-booster weight average %	pre-challenge weight [g]	day 1 post-challenge weight [g]	day 1 post-challenge weight % of pre-challenge	day 1 post-challenge weight average %	day 2 post-challenge weight [g]	day 2 post-challenge weight % of pre-challenge	day 2 post-challenge weight average %	day 3 post-challenge weight [g]	day 3 post-challenge weight % of pre-challenge	day 3 post-challenge weight average %
VACCINATION EXPERIMENT 1	LMON_2272	1	17.89	17.72	0.990497	0.996798	17.81	0.995528	0.99733	17.9	1.00056	1.00098	18.49	18.21	0.984857	0.988899	18.39	0.994592	0.998891	18.57	1.00433	1.00443	19.46	19.03	0.977903	0.986081	18.92	0.972251	0.97499	18.61	0.956321	0.969037
		2	17.9	17.81	0.994972		17.78	0.993296		17.92	1.00112		18.99	18.76	0.987888		18.89	0.994734		19.04	1.00263		19.92	19.54	0.980924		19.03	0.955321		19	0.953815
		3	18.32	18.41	1.00491		18.4	1.00437		18.45	1.0071		19.56	19.41	0.992331		19.61	1.00256		19.69	1.00665		21.3	21.11	0.99108		20.89	0.980751		20.8	0.976526
		4	19.1	19.04	0.996859		19.12	1.00105		19.13	1.00157		20.12	19.87	0.987575		20.1	0.999006		20.23	1.00547		21.87	21.62	0.988569		21.41	0.978967		21.43	0.979881
		5	18.45	18.39	0.996748		18.31	0.992412		18.35	0.99458		19.62	19.46	0.991845		19.69	1.00357		19.68	1.00306		21.07	20.9	0.991932		20.81	0.98766		20.62	0.978643
	LLO_E262K	1	18.21	18.15	0.996705	1.00015	18.03	0.990115	1.0014	18.22	1.00055	1.00874	19.23	19.05	0.99064	0.991506	19.32	1.00468	0.998751	19.41	1.00936	1.00612	21.34	21.01	0.984536	0.981288	20.69	0.969541	0.967554	20.6	0.965323	0.962376
		2	19.01	19.12	1.00579		19.11	1.00526		19.25	1.01262		20.12	20	0.994036		20.12	1		20.3	1.00895		20.99	20.9	0.995712		20.46	0.97475		20.39	0.971415
		3	17.98	17.99	1.00056		18.23	1.0139		18.27	1.01613		18.68	18.71	1.00161		18.79	1.00589		18.86	1.00964		19.82	19.21	0.969223		19.13	0.965187		18.84	0.950555
		4	17.92	17.8	0.993304		17.77	0.991629		17.96	1.00223		18.92	18.59	0.982558		18.67	0.986786		18.98	1.00317		19.91	19.5	0.979407		19.32	0.970367		19.33	0.970869
		5	18.09	18.17	1.00442		18.2	1.00608		18.31	1.01216		19.45	19.23	0.988689		19.38	0.996401		19.44	0.999486		21.39	20.91	0.97756		20.49	0.957924		20.4	0.953717
	LLO_E262K+ LMON_2272	1	19.13	19	0.993204	0.99728	19.1	0.998432	0.999011	19.23	1.00523	0.993844	20.34	20.22	0.9941	0.995057	20.39	1.00246	0.999979	20.51	1.00836	1.00876	22.03	21.99	0.998184	0.996689	22.04	1.00045	0.997535	22.02	0.999546	0.995888
		2	17.89	17.91	1.00112		17.99	1.00559		18.12	1.01286		18.98	19.06	1.00421		19.13	1.0079		19.28	1.01581		20.23	20.11	0.994068		20.11	0.994068		20.2	0.998517
		3	18.45	18.44	0.999458		18.39	0.996748		18.3	0.99187		19.67	19.56	0.994408		19.42	0.98729		19.69	1.00102		21.64	21.52	0.994455		21.49	0.993068		21.45	0.99122
		4	18.9	18.75	0.992063		18.75	0.992063		17.92	0.948148		20.04	19.87	0.991517		20.18	1.00699		20.17	1.00649		21.38	21.3	0.996258		21.3	0.996258		21.19	0.991113
		5	17.99	18	1.00056		18.03	1.00222		18.19	1.01112		18.98	18.81	0.991043		18.89	0.995258		19.21	1.01212		20.91	20.92	1.00048		20.99	1.00383		20.89	0.999044
	Ftsl	1	19.12	19.02	0.99477	0.994787	19.1	0.998954	0.994694	19.23	1.00575	1.00264	20.65	20.48	0.991768	0.990683	20.41	0.988378	0.995385	20.67	1.00097	1.00236	21.86	21.4	0.978957	0.984458	21.32	0.975297	0.974765	21.01	0.961116	0.96838
		2	18.36	18.33	0.998366		18.29	0.996187		18.31	0.997277		20.39	20.1	0.985777		20.05	0.983325		20.24	0.992643		22.1	21.87	0.989593		21.31	0.964253		21.29	0.963348
		3	18.72	18.61	0.994124		18.73	1.00053		18.9	1.00962		20.65	20.38	0.986925		20.46	0.990799		20.66	1.00048		21.92	21.44	0.978102		21.2	0.967153		21.14	0.964416
		4	17.89	17.77	0.993292		17.7	0.98938		17.89	1		19.33	19.01	0.983445		19.29	0.997931		19.46	1.00673		19.42	19.22	0.989701		19	0.978373		18.89	0.972709
		5	18.13	18.01	0.993381		17.92	0.988417		18.14	1.00055		20.01	20.12	1.0055		20.34	1.01649		20.23	1.01099		21.33	21.03	0.985935		21.09	0.988748		20.91	0.980309
	EF-Tu	1	18.54	18.56	1.00108	1.00035	18.6	1.00324	1.00604	18.82	1.0151	1.01499	20.72	20.51	0.989865	0.990095	20.49	0.9889	0.996628	20.6	0.994208	1.00019	21.82	21.79	0.998625	0.99806	21.7	0.9945	0.995679	21.63	0.991292	0.993543
		2	19.02	19.14	1.00631		19.1	1.00421		19.35	1.01735		19.99	19.81	0.990995		19.9	0.995498		19.92	0.996498		21.36	21.41	1.00234		21.39	1.0014		21.34	0.999064
		3	19.1	19.43	1.01728		19.4	1.01571		19.47	1.01937		20.47	20.21	0.987298		20.39	0.996092		20.55	1.00391		21.74	21.62	0.99448		21.51	0.98942		21.45	0.986661
		4	18.58	18.32	0.986006		18.69	1.00592		18.73	1.00807		19.8	19.62	0.990909		19.81	1.00051		19.83	1.00152		21.32	21.19	0.993902		21.01	0.98546		21	0.984991
		5	17.93	17.77	0.991076		17.95	1.00112		18.2	1.01506		18.62	18.46	0.991407		18.66	1.00215		18.71	1.00483		21.03	21.05	1.00095		21.19	1.00761		21.15	1.00571
	OVA	1	18.45	18	0.97561	0.988272	18.36	0.995122	0.997125	18.46	1.00054	1.00553	19.82	19.41	0.979314	0.989338	19.39	0.978305	0.995097	19.69	0.993441	1.00608	21.99	21.31	0.969077	0.983184	21.35	0.970896	0.980353	21.41	0.973624	0.978031
		2	18.69	18.49	0.989299		18.5	0.989834		18.9	1.01124		19.33	19.12	0.989136		19.35	1.00103		19.5	1.00879		21.81	21.49	0.985328		21.4	0.981201		21.32	0.977533
		3	18.21	18.02	0.989566		18.23	1.0011		18.31	1.00549		19.45	19.21	0.987661		19.44	0.999486		19.61	1.00823		21.99	21.44	0.974989		21.21	0.964529		21.22	0.964984
		4	18.03	17.95	0.995563		18.12	1.00499		18.1	1.00388		19.02	19.03	1.00053		19.07	1.00263		19.21	1.00999		21.54	21.21	0.98468		21.19	0.983751		21.03	0.976323
		5	18.44	18.28	0.991323		18.34	0.994577		18.56	1.00651		20.11	19.91	0.990055		19.99	0.994033		20.31	1.00995		21.66	21.7	1.00185		21.69	1.00139		21.61	0.997692
VACCINATION EXPERIMENT 2	PBS	1	18.63	18.5	0.993022	0.994523	18.71	1.00429	1.00647	18.79	1.00859	1.01619	20.13	20	0.993542	0.994249	19.92	0.989568	0.997423	20.4	1.01341	1.01254	21.1	20.81	0.986256	0.981034	20.49	0.97109	0.970221	20.4	0.966825	0.962315
		2	18.44	18.32	0.993492		18.45	1.00054		18.66	1.01193		19.95	19.81	0.992982		19.99	1.00201		20.18	1.01153		20.84	20.41	0.979367		19.93	0.956334		19.9	0.954894
		3	18	17.94	0.996667		18.2	1.01111		18.2	1.01111		19.83	19.84	1.0005		20.07	1.0121		20.45	1.03127		21.63	21.41	0.989829		21.01	0.971336		20.86	0.964401
		4	18.31	18.32	1.00055		18.61	1.01638		19	1.03768		19.57	19.55	0.998978		19.4	0.991313		19.61	1.00204		19.91	19.43	0.975892		19.4	0.974385		19.02	0.955299
		5	18.9	18.69	0.988889		18.9	1		19.12	1.01164		20.32	20.02	0.985236		20.16	0.992126		20.41	1.00443		21.78	21.21	0.973829		21.3	0.977961		21.13	0.970156
	OVA	1	19.1	19.3	1.01047	0.996553	19.29	1.00995	1.00233	19.39	1.01518	1.00862	20.29	19.89	0.980286	0.997368	20.03	0.987186	0.998588	20.26	0.998521	1.0134	20.92	20.61	0.985182	0.989496	20.59	0.984226	0.986824	20.42	0.976099	0.98217
		2	18.36	18.2	0.991285		18.3	0.996732		18.41	1.00272		19.87	19.91	1.00201		20.1	1.01158		20.41	1.02718		22.01	21.91	0.995457		21.82	0.991368		21.67	0.984552
		3	18.98	18.64	0.982086		18.9	0.995785		19.12	1.00738		20.13	20.14	1.0005		20	0.993542		20.62	1.02434		21.45	21.2	0.988345		21.01	0.979487		20.92	0.975291
		4	18.41	18.4	0.999457		18.53	1.00652		18.6	1.01032		20.63	20.6	0.998546		20.54	0.995637		20.65	1.00097		21.88	21.42	0.978976		21.39	0.977605		21.31	0.973949
		5	18.65	18.64	0.999464		18.7	1.00268		18.79	1.00751		20	20.11	1.0055		20.1	1.005		20.32	1.016		20.9	20.89	0.999522		20.93	1.00144		20.92	1.00096
	Infection	1	18.11	18.2	1.00497	0.996823	18.22	1.00607	1.0057	18.4	1.01601	1.01125	20.01	19.62	0.98051	0.994125	20.18	1.0085	1.00053	20.34	1.01649	1.0061	21.41	21.38	0.998599	0.998379	21.41	1	0.999613	21.4	0.999533	1.00047
		2	17.98	18	1.00111		18.2	1.01224		18.19	1.01168		20.32	20.1	0.989173		20.25	0.996555		20.39	1.00344		21	20.9	0.995238		21.01	1.00048		21.03	1.00143
		3	18.7	18.53	0.990909		18.75	1.00267		18.69	0.999465		20.41	20.45	1.00196		20.3	0.99461		20.39	0.99902		21.38	21.4	1.00094		21.41	1.0014		21.45	1.00327
		4	18.54	18.54	1		18.6	1.00324		18.92	1.0205		19.7	19.67	0.998477		19.61	0.995431		19.68	0.998985		20.98	20.91	0.996663		20.9	0.996187		20.95	0.99857
		5	18.64	18.4	0.987124		18.72	1.00429		18.8	1.00858		19.89	19.9	1.0005		20.04	1.00754		20.14	1.01257		21.76	21.77	1.00046		21.76	1		21.75	0.99954
	LMON_0149	1	18.32	18.24	0.995633	0.999831	18.34	1.00109	1.00383	18.4	1.00437	1.01151	20.43	20.2	0.988742	0.995064	20.01	0.979442	0.997203	20.39	0.998042	1.00543	21.43	21.39	0.998133	0.999106	21.41	0.999067	0.999852	21.44	1.00047	1.00195
		2	18	17.9	0.994444		17.83	0.990556		18.12	1.00667		19.9	19.65	0.987437		19.76	0.992965		19.74	0.99196		20.84	20.88	1.00192		20.91	1.00336		20.92	1.00384
		3	18.74	18.76	1.00107		18.9	1.00854		19.1	1.01921		20.63	20.55	0.996122		20.69	1.00291		20.72	1.00436		21.76	21.75	0.99954		21.7	0.997243		21.71	0.997702
		4	19	19.1	1.00526		19.12	1.00632		19.3	1.01579		21.11	21.31	1.00947		21.21	1.00474		21.32	1.00995		22.1	21.97	0.994118		21.93	0.992308		22.12	1.0009
		5	18.2	18.25	1.00275		18.43	1.01264		18.41	1.01154		20.13	20	0.993542		20.25	1.00596		20.59	1.02285		21.96	22	1.00182		22.12	1.00729		22.11	1.00683
	InlB	1	18.42	18.31	0.994028	0.99615	18.41	0.999457	1.00348	18.5	1.00434	1.01091	19.78	19.35	0.978261	0.992029	19.46	0.983822	0.994317	19.5	0.985844	1.003	20.99	20.4	0.971891	0.982685	20.23	0.963792	0.976088	20.01	0.953311	0.967512
		2	18.92	18.98	1.00317		18.99	1.0037		19.3	1.02008		20.1	20.02	0.99602		19.89	0.989552		20.21	1.00547		21.93	21.8	0.994072		21.68	0.9886		21.6	0.984952
		3	18.76	18.71	0.997335		18.7	0.996802		18.81	1.00267		20.31	20.1	0.98966		20.35	1.00197		20.44	1.0064		21.48	21.1	0.982309		20.87	0.971601		20.41	0.950186
		4	19.04	19	0.997899		19.21	1.00893		19.29	1.01313		20.22	20.31	1.00445		20.35	1.00643		20.56	1.01682		21.8	21.45	0.983945		21.39	0.981193		21.3	0.977064
		5	18.83	18.61	0.988317		18.99	1.0085		19.1	1.01434		20.61	20.44	0.991752		20.4	0.989811		20.62	1.00049		21.82	21.41	0.98121		21.28	0.975252		21.21	0.972044
	PdhD	1	18.45	18.29	0.991328	0.995272	18.39	0.996748	0.998392	18.52	1.00379	1.00668	20.45	20.51	1.00293	0.995666	20.44	0.999511	1.00532	20.49	1.00196	1.01386	21.34	21	0.984067	0.981823	20.81	0.975164	0.974618	20.8	0.974695	0.971486
		2	17.88	17.8	0.995526		17.9	1.00112		18.12	1.01342		20.02	20	0.999001		20.31	1.01449		20.39	1.01848		21.61	21.16	0.979176		20.91	0.967608		20.87	0.965757
		3	18.05	18.14	1.00499		18.3	1.01385		18.37	1.01773		19.81	19.91	1.00505		19.99	1.00909		20.21	1.02019		21.77	21.41	0.983463		21.3	0.978411		21.19	0.973358
		4	18.61	18.55	0.996776		18.51	0.994627		18.71	1.00537		20.45	20.21	0.988264		20.39	0.997066		20.64	1.00929		21.91	21.45	0.979005		21.23	0.968964		21.2	0.967595
		5	18.77	18.54	0.987746		18.5	0.985615		18.64	0.993074		20.1	19.76	0.983085		20.23	1.00647		20.49	1.0194		21.69	21.33	0.983402		21.32	0.982941		21.17	0.976026
