## Supplementary Table 4 for "Immunopeptidomics-based design of highly effective mRNA vaccine formulations against *Listeria monocytogenes*"

### Sheet: Bdg & processing prediction
Supplementary Table 4. Peptide binding prediction for lmon_0149 and C57BL/6J mouse MHC I molecules. Peptide binding prediction for lmon_0149 was carried out for peptide lengths 8 and 9 and C57BL/6J mouse alleles H2-Db and H2-Kb using the IEDB analysis resource NetMHCpan (ver. 4.1) tool (http://tools.iedb.org/mhci/, Reynisson et al., 2020). Probability of natural peptide processing for lmon_0149 w…
Allele	#	Start	End	Length	Peptide	Core	Icore	Score higher score = higher affinity	Percentile Rank <0.5 strong binder <2 weak binder >2 non-binder	MHC-NP Prediction Results Greater prob_score = more likely it is naturally processed	Chosen for T cell response testing
H-2-Kb	1	542	549	8	YSYKFIRV	YSY-KFIRV	YSYKFIRV	0.966786	0.01	0.8392	YES - very high score, very low percentile rank and high MHC-NP prediction results.
H-2-Db	1	141	148	8	SIKNATEI	S-IKNATEI	SIKNATEI	0.176522	0.38	0.7125	-
H-2-Kb	1	130	137	8	TAPGYSAL	TAPG-YSAL	TAPGYSAL	0.631494	0.06	0.7065	-
H-2-Kb	1	6	14	9	KTLPIFAIL	KTLPIFAIL	KTLPIFAIL	0.577646	0.08	0.2794	-
H-2-Db	1	65	73	9	QVFEGLYTL	QVFEGLYTL	QVFEGLYTL	0.160893	0.43	0.5944	YES - good MHC-NP predction results, low percentile rank and binds both alleles.
H-2-Db	1	140	148	9	DSIKNATEI	DSIKNATEI	DSIKNATEI	0.619051	0.05	0.4581	-
H-2-Kb	1	401	409	9	TTKTIFAYL	TTKTIFAYL	TTKTIFAYL	0.551314	0.1	0.2231	-
H-2-Kb	1	293	300	8	ALISYLRM	ALIS-YLRM	ALISYLRM	0.490209	0.13	0.2997	-
H-2-Kb	1	7	14	8	TLPIFAIL	TLP-IFAIL	TLPIFAIL	0.490628	0.13	0.3901	-
H-2-Kb	1	420	427	8	VTIKVKNM	VTIK-VKNM	VTIKVKNM	0.493742	0.13	0.248	-
H-2-Db	1	111	119	9	SQVTADDFV	SQVTADDFV	SQVTADDFV	0.18051	0.37	0.3248	-
H-2-Db	1	203	211	9	YGTDSAHTL	YGTDSAHTL	YGTDSAHTL	0.151521	0.46	0.3101	-
H-2-Kb	1	406	413	8	FAYLKAQF	FAYLK-AQF	FAYLKAQF	0.446415	0.15	0.2936	-
H-2-Kb	1	176	183	8	VPYFISLL	VPY-FISLL	VPYFISLL	0.462413	0.15	0.3154	-
H-2-Db	1	209	217	9	HTLYNGPFV	HTLYNGPFV	HTLYNGPFV	0.42337	0.1	0.2649	-
H-2-Kb	1	180	188	9	ISLLSFETF	ISLLSFETF	ISLLSFETF	0.410125	0.18	0.3761	-
H-2-Kb	1	65	73	9	QVFEGLYTL	QVFEGLYTL	QVFEGLYTL	0.394651	0.2	0.2956	YES - good score, low percentile rank and binds both alleles.
H-2-Kb	1	174	182	9	KPVPYFISL	KPVPYFISL	KPVPYFISL	0.389332	0.2	0.3104	-
H-2-Kb	1	130	138	9	TAPGYSALF	TAPGYSALF	TAPGYSALF	0.378485	0.2	0.524	-
H-2-Kb	1	33	41	9	TSPDKIKFL	TSPDKIKFL	TSPDKIKFL	0.376901	0.2	0.0845	-
H-2-Kb	1	314	322	9	NSLRHALNL	NSLRHALNL	NSLRHALNL	0.346995	0.22	0.2505	-
H-2-Kb	1	181	188	8	SLLSFETF	SLLS-FETF	SLLSFETF	0.348878	0.22	0.5352	-
H-2-Kb	1	129	137	9	KTAPGYSAL	KTAPGYSAL	KTAPGYSAL	0.335763	0.24	0.6183	-
H-2-Kb	1	367	375	9	LVYNKEEAL	LVYNKEEAL	LVYNKEEAL	0.294498	0.3	0.1779	-
H-2-Kb	1	175	182	8	PVPYFISL	PVP-YFISL	PVPYFISL	0.27167	0.32	0.4683	-
H-2-Db	1	459	467	9	SSLFLSDYF	SSLFLSDYF	SSLFLSDYF	0.471342	0.09	0.224	-
H-2-Db	1	33	41	9	TSPDKIKFL	TSPDKIKFL	TSPDKIKFL	0.184866	0.36	0.2175	-
H-2-Kb	1	404	411	8	TIFAYLKA	TIFA-YLKA	TIFAYLKA	0.24034	0.37	0.5058	-
H-2-Kb	1	402	409	8	TKTIFAYL	TKTIF-AYL	TKTIFAYL	0.241825	0.37	0.3138	-
H-2-Db	1	134	142	9	YSALFKDSI	YSALFKDSI	YSALFKDSI	0.337504	0.16	0.202	-
H-2-Kb	1	118	126	9	FVYAWRRAV	FVYAWRRAV	FVYAWRRAV	0.239104	0.38	0.0717	-
H-2-Kb	1	540	547	8	SPYSYKFI	SPYS-YKFI	SPYSYKFI	0.232695	0.39	0.6786	-
H-2-Db	1	11	19	9	FAILTVLLL	FAILTVLLL	FAILTVLLL	0.362957	0.14	0.1833	-
H-2-Kb	1	1	8	8	MHFLKKTL	MHFLK-KTL	MHFLKKTL	0.21532	0.44	0.1002	-
H-2-Kb	1	6	13	8	KTLPIFAI	KTLPIFA-I	KTLPIFAI	0.211038	0.45	0.2185	-
H-2-Db	1	180	188	9	ISLLSFETF	ISLLSFETF	ISLLSFETF	0.364311	0.14	0.1825	-
H-2-Kb	1	63	70	8	QNQVFEGL	QNQV-FEGL	QNQVFEGL	0.20423	0.47	0.5098	-
H-2-Kb	1	181	189	9	SLLSFETFF	SLLSFETFF	SLLSFETFF	0.205201	0.47	0.364	-
H-2-Kb	1	474	481	8	NSPAYDKL	NSPA-YDKL	NSPAYDKL	0.200747	0.48	0.3612	-
