## Supplementary Table 5 for "Immunopeptidomics-based design of highly effective mRNA vaccine formulations against *Listeria monocytogenes*"

### Sheet: Listeria epitopes
Supplementary Table 5 - Vaccination plasmid sequence information. All plasmid sequences used for the vaccine formulation production are listed. In short, protein sequences of the selected seven Listeria genes were cloned into a pGEM4z-plasmid vector (Promega) containing a T7 promoter, 5′ and 3′ UTR of human β globulin, and a poly(A) tail by Genscript. Column A depicts the plasmid name, column B t…
Plasmid name	Collection No.	Antigen gene name(s)	Plasmid insert sequence (including HindIII/EcoRI restriction sites on flanking ends, respectively)	mRNA sequence produced from T7 transcription start site (https://skaminsky115.github.io/nac/DNA-mRNA-Protein_Converter.html) using the T7 MegaScript kit (not including the Anti-Reverse Cap Analog (ARCA, Trilink BioTechnologies))	Antigen amino acid sequence
pGEM-4z_OppA - LMON_0149	BUG101	OppA LMON_ 0149	aagcttAGACAGACATTTGCTTCTGACACAACTGTGTTCACTAGCAACCTCAAACAGAGGATCCCACCATGCACTTCCTCAAAAAAACCTTGCCCATTTTTGCCATTCTTACTGTATTGCTTTTGACTGCTTGCGGAAACGACAACGAAAAATCAACTACTAAAACATCCCCTGATAAAATAAAATTTCTTGAAACCAGCGAGCTGCTTACACTCAATACTACAGCCGAAGAAGATTTTACCTCCTTCACCGCTCAAAACCAAGTGTTTGAGGGGCTCTACACTCTGGATCAAAAAGACAACTTTGTACCCGGCGTCGCTGACGGAATGCCCGAGATTAGTACAGATCAGACTAAGTATACAATTAAGTTGAAAAAAAACGCCAAGTGGTCCGATGGCT…	CCC UCU GUU CGA AUC UGU CUG UAA ACG AAG ACU GUG UUG ACA CAA GUG AUC GUU GGA GUU UGU CUC CUA GGG UGG UAC GUG AAG GAG UUU UUU UGG AAC GGG UAA AAA CGG UAA GAA UGA CAU AAC GAA AAC UGA CGA ACG CCU UUG CUG UUG CUU UUU AGU UGA UGA UUU UGU AGG GGA CUA UUU UAU UUU AAA GAA CUU UGG UCG CUC GAC GAA UGU GAG UUA UGA UGU CGG CUU CUU CUA AAA UGG AGG AAG UGG CGA GUU UUG GUU CAC AAA CUC CCC GAG AUG UGA GAC CUA GUU…	MHFLKKTLPIFAILTVLLLTACGNDNEKSTTKTSPDKIKFLETSELLTLNTTAEEDFTSFTAQNQVFEGLYTLDQKDNFVPGVADGMPEISTDQTKYTIKLKKNAKWSDGSQVTADDFVYAWRRAVDPKTAPGYSALFKDSIKNATEINEGKLPVTDLGVVATDPTTLEITLKKPVPYFISLLSFETFFPQKESYVKKQGDKYGTDSAHTLYNGPFVMKDWGGNITNKWTYAKNDQYWDKDNVKVNEIDVQVAKDINAGVNLYNTNEADRVPLSGDFAKQYKDKKDFQTEKDALISYLRMNQKRDGKATPLANNSLRHALNLAVDKKQLTDRILGDGSFPANGLLPKDFVQNPTTGADFRTDSGDHLVYNKEEALKYWKQAQKELGTDKVTIELLGDDQ…
pGEM-4z LLO_E26K2 - LMON_0200	BUG102	LLO hly LMON_0200	aagcttAGACAGACATTTGCTTCTGACACAACTGTGTTCACTAGCAACCTCAAACAGAGGATCCCACCATGAAAAAAATTATGCTCGTCTTTATAACTCTCATCCTCGTAAGTCTCCCAATTGCACAGCAGACAGAGGCTAAGGATGCCAGCGCTTTTAATAAAGAGAACTCAATTTCTAGCATGGCACCCCCCGCTTCCCCTCCCGCCTCCCCCAAGACACCCATAGAAAAGAAACACGCTGACGAGATCGACAAGTACATACAAGGCCTTGACTACAATAAAAATAATGTTTTGGTATACCACGGTGACGCAGTTACAAACGTCCCACCCAGAAAGGGATATAAAGACGGGAACGAGTACATTGTCGTGGAGAAGAAGAAGAAAAGTATAAATCAAA…	CCC UCU GUU CGA AUC UGU CUG UAA ACG AAG ACU GUG UUG ACA CAA GUG AUC GUU GGA GUU UGU CUC CUA GGG UGG UAC UUU UUU UAA UAC GAG CAG AAA UAU UGA GAG UAG GAG CAU UCA GAG GGU UAA CGU GUC GUC UGU CUC CGA UUC CUA CGG UCG CGA AAA UUA UUU CUC UUG AGU UAA AGA UCG UAC CGU GGG GGG CGA AGG GGA GGG CGG AGG GGG UUC UGU GGG UAU CUU UUC UUU GUG CGA CUG CUC UAG CUG UUC AUG UAU GUU CCG GAA CUG AUG UUA UUU UUA UUA CAA…	MKKIMLVFITLILVSLPIAQQTEAKDASAFNKENSISSMAPPASPPASPKTPIEKKHADEIDKYIQGLDYNKNNVLVYHGDAVTNVPPRKGYKDGNEYIVVEKKKKSINQNNADIQVVNAISSLTYPGALVKANSELVENQPDVLPVKRDSLTLSIDLPGMTNQDNKIVVKNATKSNVNNAVNTLVERWNEKYAQAYPNVSAKIDYDDEMAYSESQLIAKFGTAFKAVNNSLNVNFGAISEGKMQEEVISFKQIYYNVNVNKPTRPSRFFGKAVTKEQLQALGVNAENPPAYISSVAYGRQVYLKLSTNSHSTKVKAAFDAAVSGKSVSGDVELTNIIKNSSFKAVIYGGSAKDEVQIIDGNLGDLRDILKKGATFNRETPGVPIAYTTNFLKDNELAV…
pGEM-4z_EF-Tu - LMON_2676	BUG100	EF-Tu tuf LMON_2676	aagcttAGACAGACATTTGCTTCTGACACAACTGTGTTCACTAGCAACCTCAAACAGAGGATCCCACCATGGCAAAAGAGAAGTTCGACCGCTCTAAACCACACGTGAACATTGGTACTATTGGTCATGTTGACCACGGCAAGACTACTCTGACCGCTGCCATAACTACAGTTTTGGCAAAAAAAGGATATGCCGACGCCCAAGCATACGACCAAATCGATGGTGCTCCCGAGGAGCGGGAAAGGGGAATTACAATTAGCACAGCCCACGTAGAGTATCAGACTGACTCTCGACACTACGCCCACGTGGACTGCCCCGGTCATGCCGACTACGTCAAGAACATGATTACCGGGGCTGCTCAAATGGATGGGGCAATCCTTGTGGTTAGTGCAGCTGATG…	CCC UCU GUU CGA AUC UGU CUG UAA ACG AAG ACU GUG UUG ACA CAA GUG AUC GUU GGA GUU UGU CUC CUA GGG UGG UAC CGU UUU CUC UUC AAG CUG GCG AGA UUU GGU GUG CAC UUG UAA CCA UGA UAA CCA GUA CAA CUG GUG CCG UUC UGA UGA GAC UGG CGA CGG UAU UGA UGU CAA AAC CGU UUU UUU CCU AUA CGG CUG CGG GUU CGU AUG CUG GUU UAG CUA CCA CGA GGG CUC CUC GCC CUU UCC CCU UAA UGU UAA UCG UGU CGG GUG CAU CUC AUA GUC UGA CUG AGA GCU…	MAKEKFDRSKPHVNIGTIGHVDHGKTTLTAAITTVLAKKGYADAQAYDQIDGAPEERERGITISTAHVEYQTDSRHYAHVDCPGHADYVKNMITGAAQMDGAILVVSAADGPMPQTREHILLSRQVGVPYIVVFMNKCDMVDDEELLELVEMEIRDLLTEYEFPGDDIPVIKGSALKALQGEADWEAKIDELMEAVDSYIPTPERDTDKPFMMPVEDVFSITGRGTVATGRVERGQVKVGDEVEVIGIEEESKKVVVTGVEMFRKLLDYAEAGDNIGALLRGVAREDIQRGQVLAKPGSITPHTNFKAETYVLTKEEGGRHTPFFNNYRPQFYFRTTDVTGIVTLPEGTEMVMPGDNIELAVELIAPIAIEDGTKFSIREGGRTVGAGVVSNISK*
pGEM-4z_inlB - LMON_0442	BUG105	inlB LMON_0442	aagcttAGACAGACATTTGCTTCTGACACAACTGTGTTCACTAGCAACCTCAAACAGAGGATCCCACCATGAAGGAGAAACACAACCCACGGAGAAAGTATTGTTTGATTTCCGGGCTGGCTATTATCTTCTCTTTGTGGATTATCATTGGGAACGGCGCCAAAGTTCAGGCCGAGACAATCACTGTTAGCACTCCCATAAAACAGATATTTCCAGATGATGCCTTTGCTGAAACAATTAAAGACAATCTTAAGAAGAAATCAGTGACTGATGCTGTGACCCAAAATGAACTGAACTCAATAGATCAGATTATAGCAAATAACAGCGATATCAAGAGTGTTCAAGGCATACAATATCTTCCAAACGTAACAAAGCTCTTTCTCAACGGGAATAAACTCA…	CCC UCU GUU CGA AUC UGU CUG UAA ACG AAG ACU GUG UUG ACA CAA GUG AUC GUU GGA GUU UGU CUC CUA GGG UGG UAC UUC CUC UUU GUG UUG GGU GCC UCU UUC AUA ACA AAC UAA AGG CCC GAC CGA UAA UAG AAG AGA AAC ACC UAA UAG UAA CCC UUG CCG CGG UUU CAA GUC CGG CUC UGU UAG UGA CAA UCG UGA GGG UAU UUU GUC UAU AAA GGU CUA CUA CGG AAA CGA CUU UGU UAA UUU CUG UUA GAA UUC UUC UUU AGU CAC UGA CUA CGA CAC UGG GUU UUA CUU GAC…	MKEKHNPRRKYCLISGLAIIFSLWIIIGNGAKVQAETITVSTPIKQIFPDDAFAETIKDNLKKKSVTDAVTQNELNSIDQIIANNSDIKSVQGIQYLPNVTKLFLNGNKLTDIKPLTNLKNLGWLFLDENKIKDLSSLKDLKKLKSLSLEHNGISDINGLVHLPQLESLYLGNNKITDITVLSRLTKLDTLSLEDNQISDIVPLAGLTKLQNLYLSKNHISDLRALAGLKNLDVLELFSQECLNKPINHQSNLVVPNTVKNTDGSLVTPEIISDDGDYEKPNVKWHLPEFTNEVSFIFYQPVTIGKAKARFHGRVTQPLKEVYTVSYDVDGTVIKTKVEAGTRITAPKPPTKQGYVFKGWYTEKNGGHEWNFNTDYMSGNDFTLYAVFKAETTEKTVNL…
pGEM-4z_FtsI - LMON_1501	BUG099	LMON_1501	aagcttAGACAGACATTTGCTTCTGACACAACTGTGTTCACTAGCAACCTCAAACAGAGGATCCCACCATGAAATTGAATTTCCGAAAGAAAAAGAAAGATAGTACCAAGAAGAAGCGGGCAATCATCCCCCTGCGGCTGAACATACTGTTCTTCATCATCTTTATCCTCTTTTCCGTACTGATACTCCGACTTGGCATCGTTCAGATCGTACAGGGCGACACATACAAGAGACAACTGGAAGAGACCGATAATGTTACTGTAAGCAAAAATGTTCCACGCGGATCCATTTACGATCGAAACTACAATTTGCTGGTGGGCAATTCCGCTGTAAAGAGTATCACCTATACACGGTCACAGCAGACCCAAACTGCAGAGACATTGCATGTCGCTCAAACCC…	CCC UCU GUU CGA AUC UGU CUG UAA ACG AAG ACU GUG UUG ACA CAA GUG AUC GUU GGA GUU UGU CUC CUA GGG UGG UAC UUU AAC UUA AAG GCU UUC UUU UUC UUU CUA UCA UGG UUC UUC UUC GCC CGU UAG UAG GGG GAC GCC GAC UUG UAU GAC AAG AAG UAG UAG AAA UAG GAG AAA AGG CAU GAC UAU GAG GCU GAA CCG UAG CAA GUC UAG CAU GUC CCG CUG UGU AUG UUC UCU GUU GAC CUU CUC UGG CUA UUA CAA UGA CAU UCG UUU UUA CAA GGU GCG CCU AGG UAA AUG…	MKLNFRKKKKDSTKKKRAIIPLRLNILFFIIFILFSVLILRLGIVQIVQGDTYKRQLEETDNVTVSKNVPRGSIYDRNYNLLVGNSAVKSITYTRSQQTQTAETLHVAQTLEKLITVEPEKLTDRDLKDYWILTHQTESLNRLSAKEQALDSSKAYKIQVDKVTKEDIASLTSEDLKVATIYKKMTTGYAMTESVVKNKDVTDEEIARVSENMDSLPGVDTTTDWNRYYTYDETLRSILGSVSTAKEGLPKDKAEYYLSQGYSRNDRVGKSYLEAQYESVLAGSKSQSESVLDSKGNIIETVNKYEGSKGKDLVLSVDVEFQKAVEEILQKNIKQGKQYAGSDLFDRAFVVAMDPYSGEVLALAGQKLNDKSEFEDYSLGTFTTAYAMGSAVKGSTILG…
pGEM-4z_OppA - LMON_2272	BUG104	OppA LMON_2272	aagcttAGACAGACATTTGCTTCTGACACAACTGTGTTCACTAGCAACCTCAAACAGAGGATCCCACCATGAAGAAAAGCAAGCTGTTTCTGACCCTGGGTCTTACACTCCTTCTGAGCCTGGTGCTTGTGGCATGTGGCGGAGGAAGCGATTCAAAAAGTGACAAAAAGGGGAGCGATTCCGGTAAAGCCTCAGGAGAGCAAGTCCTTAACCTTACCGAGAGTGCCCTCATTCCCTCCGCAGATAGCACTAAGGCCGACGACCAAGTCGGACTTAATGTCGTAAACCAGACTAACGAGGGACTGTACGCTTTGGATAAAGATGGCATACCCGCAATCGCAGGCGCAGCAGAAGAACCAAAAATAAGCGATGACAAAACCGTTTACACAATCAAGCTGA…	CCC UCU GUU CGA AUC UGU CUG UAA ACG AAG ACU GUG UUG ACA CAA GUG AUC GUU GGA GUU UGU CUC CUA GGG UGG UAC UUC UUU UCG UUC GAC AAA GAC UGG GAC CCA GAA UGU GAG GAA GAC UCG GAC CAC GAA CAC CGU ACA CCG CCU CCU UCG CUA AGU UUU UCA CUG UUU UUC CCC UCG CUA AGG CCA UUU CGG AGU CCU CUC GUU CAG GAA UUG GAA UGG CUC UCA CGG GAG UAA GGG AGG CGU CUA UCG UGA UUC CGG CUG CUG GUU CAG CCU GAA UUA CAG CAU UUG GUC UGA…	MKKSKLFLTLGLTLLLSLVLVACGGGSDSKSDKKGSDSGKASGEQVLNLTESALIPSADSTKADDQVGLNVVNQTNEGLYALDKDGIPAIAGAAEEPKISDDKTVYTIKLREDAKWSNGDPVTANDYVYSWRRAVDPNTAATYSYLFDAIKNGGDIVAGKKKPEELGIKAVDDYTLEVTLSKPTAYINSLFAFPTFFPLNEKFVTEKGEKYAQNSDNMLFNGPFELKDWTGTNKKWTYVKNDKYWDKDKVKLKQINVQVVQDSGTGLNLYNTDKVDRTVLSADYAAQNKNNKDYVTVNDSSTFYIKFNQKRAGKDTVFANKNIRKAIALAIDKQSYTDTVLKNGSKPANNLVPEGFTFDPGNKEDYTKESGKHLEYDVKEAQKAWKAGLKELGVNEITV…
pGEM-4z_PdhD - LMON_1065	BUG103	PdhD LMON_1065	aagcttAGACAGACATTTGCTTCTGACACAACTGTGTTCACTAGCAACCTCAAACAGAGGATCCCACCATGGTTGTAGGCGATTTTCCTGAAGAGCGCGATACCATAGTCATAGGGGCAGGTCCCGGAGGCTACGTGGCCGCTATTAGAGCCGCTCAGCTTGGGCAGAAGGTTACAATCATAGAGAAGGAATACTATGGCGGAGTATGTTTGAACGTCGGCTGCATCCCTAGTAAGGCTTTGATTACCATTGGTCACCGATTTAAAGAAGCAGGGCACTCCGACAATATGGGAATAACCGCAGATAATGTTAATCTTGACTTCACTAAAGCACAGGAGTGGAAAGGAGGTGTGGTAAATAAGCTCACATCAGGCGTAAAAGGCCTGCTGAAGAAAAATA…	CCC UCU GUU CGA AUC UGU CUG UAA ACG AAG ACU GUG UUG ACA CAA GUG AUC GUU GGA GUU UGU CUC CUA GGG UGG UAC CAA CAU CCG CUA AAA GGA CUU CUC GCG CUA UGG UAU CAG UAU CCC CGU CCA GGG CCU CCG AUG CAC CGG CGA UAA UCU CGG CGA GUC GAA CCC GUC UUC CAA UGU UAG UAU CUC UUC CUU AUG AUA CCG CCU CAU ACA AAC UUG CAG CCG ACG UAG GGA UCA UUC CGA AAC UAA UGG UAA CCA GUG GCU AAA UUU CUU CGU CCC GUG AGG CUG UUA UAC CCU…	MVVGDFPEERDTIVIGAGPGGYVAAIRAAQLGQKVTIIEKEYYGGVCLNVGCIPSKALITIGHRFKEAGHSDNMGITADNVNLDFTKAQEWKGGVVNKLTSGVKGLLKKNKVEMLEGEAFFVDDHSLRVIHPDSAQTYTFNNVIIATGSRPIEIPGFKYGKRVLSSTGALALTEVPKKLVVIGGGYIGTELGGAFANLGTELTILEGGPEILPTYEKDMVSLVKRNLKSKNVEMVTKALAKSAEETENGVKVTYEANGETKTIEADYVLVTVGRRPNTDEIGLEQAGVKVTERGLVEVDKQGRSNVSNIFAIGDIVPGVPLAHKASYEAKIAAEAIAGEKSENDYTALPAVVFSDPELATVGLTEKEAKEKGFDVKAAKFPFGGNGRALSLDAPEGFVR…
